# System-wide analyses of the fission yeast poly(A)+ RNA interactome reveal insights into organisation and function of RNA-protein complexes

**DOI:** 10.1101/748194

**Authors:** Cornelia Kilchert, Tea Kecman, Emily Priest, Svenja Hester, Krzysztof Kus, Alfredo Castello, Shabaz Mohammed, Lidia Vasiljeva

## Abstract

Production, function, and turnover of mRNA are orchestrated by multi-subunit machineries that play a central role in gene expression. Within these molecular machines, interactions with the target mRNA are mediated by RNA-binding proteins (RBPs), and the accuracy and dynamics of these RNA-protein interactions are essential for their function. Here, we show that fission yeast whole cell poly(A)+ RNA-protein crosslinking data provides system-wide information on the organisation and function of the RNA-protein complexes. We evaluate relative enrichment of cellular RBPs on poly(A)+ RNA to identify interactors with high RNA-binding activity and provide key information about the RNA-binding properties of large multi-protein complexes, such as the mRNA 3’ end processing machinery (cleavage and polyadenylation factor, CPF) and the RNA exosome. We demonstrate that different functional modules within CPF differ in their ability to interact with RNA. Importantly, we reveal that CPF forms additional contacts with RNA via the Fip1 subunit of the polyadenylation module and two subunits of the nuclease module. In addition, our data highlights the central role of the RNA helicase Mtl1 in RNA degradation by the exosome as mutations in Mtl1 lead to disengagement of the exosome from RNA. We examine how routes of substrate access to the complex are affected upon mutation of exosome subunits. Our results provide important insights into how different components of the exosome contribute to engagement of the complex with substrate RNA. Overall, our data uncover how multi-subunit cellular machineries interact with RNA, on a proteome-wide scale.
