## Supplemental Table S1 for "System-wide analyses of the fission yeast poly(A)+ RNA interactome reveal insights into organisation and function of RNA-protein complexes"

### Sheet: pfam.domains.RBD.classification
Table S1. Pfam identifiers for classical and non-classical RNA-binding domains.
Non-classical RBDs comprise 192 Pfam identifiers derived from the initial human interactome as well as any domain in RBDmap that had at least three peptides supporting it (Castello et al., 2012, 2016; Moore et al., 2018).
pfam.id	name	description	RBD.classification
PF00313	CSD	'Cold-shock' DNA-binding domain	classical
PF00270	DEAD	DEAD/DEAH box helicase	classical
PF00035	dsrm	Double-stranded RNA binding motif	classical
PF00013	KH_1	KH domain	classical
PF07650	KH_2	KH domain	classical
PF13083	KH_4	KH domain	classical
PF13184	KH_5	NusA-like KH domain	classical
PF15985	KH_6	KH domain	classical
PF17214	KH_7	KH domain	classical
PF05172	Nup35_RRM	Nup53/35/40-type RNA recognition motif	classical
PF14605	Nup35_RRM_2	Nup53/35/40-type RNA recognition motif	classical
PF02171	Piwi	Piwi domain	classical
PF00806	PUF	Pumilio-family RNA binding repeat	classical
PF10378	RRM	Putative RRM domain	classical
PF00076	RRM_1	RNA recognition motif. (a.k.a. RRM, RBD, or RNP domain)	classical
PF04059	RRM_2	RNA recognition motif 2	classical
PF08777	RRM_3	RNA binding motif	classical
PF10598	RRM_4	RNA recognition motif of the spliceosomal PrP8	classical
PF13893	RRM_5	RNA recognition motif. (a.k.a. RRM, RBD, or RNP domain)	classical
PF16367	RRM_7	RNA recognition motif	classical
PF00642	zf-CCCH	Zinc finger C-x8-C-x5-C-x3-H type (and similar)	classical
PF14608	zf-CCCH_2	RNA-binding, Nab2-type zinc finger	classical
PF15663	zf-CCCH_3	Zinc-finger containing family	classical
PF00244	14-3-3	14-3-3 protein	nonclassical
PF00887	ACBP	Acyl CoA binding protein	nonclassical
PF00171	Aldedh	Aldehyde dehydrogenase family	nonclassical
PF10208	Armet	Degradation arginine-rich protein for mis-folding	nonclassical
PF02029	Caldesmon	Caldesmon	nonclassical
PF00402	Calponin	Calponin family repeat	nonclassical
PF00118	Cpn60_TCP1	TCP-1/cpn60 chaperonin family	nonclassical
PF07528	DZF	DZF domain	nonclassical
PF00769	ERM	Ezrin/radixin/moesin family	nonclassical
PF09532	FDF	FDF domain	nonclassical
PF00630	Filamin	Filamin/ABP280 repeat	nonclassical
PF00254	FKBP_C	FKBP-type peptidyl-prolyl cis-trans isomerase	nonclassical
PF00041	fn3	Fibronectin type III domain	nonclassical
PF01268	FTHFS	Formate--tetrahydrofolate ligase	nonclassical
PF02187	GAS2	Growth-Arrest-Specific Protein 2 Domain	nonclassical
PF00274	Glycolytic	Fructose-bisphosphate aldolase class-I	nonclassical
PF00009	GTP_EFTU	Elongation factor Tu GTP binding domain	nonclassical
PF03144	GTP_EFTU_D2	Elongation factor Tu domain 2	nonclassical
PF04774	HABP4_PAI-RBP1	Hyaluronan / mRNA binding family	nonclassical
PF00271	Helicase_C	Helicase conserved C-terminal domain	nonclassical
PF13307	Helicase_C_2	Helicase C-terminal domain	nonclassical
PF13625	Helicase_C_3	Helicase conserved C-terminal domain	nonclassical
PF13871	Helicase_C_4	C-terminal domain on Strawberry notch homologue	nonclassical
PF00505	HMG_box	HMG (high mobility group) box	nonclassical
PF09011	HMG_box_2	HMG-box domain	nonclassical
PF11532	HnRNP_M	Heterogeneous nuclear ribonucleoprotein M	nonclassical
PF00012	HSP70	Hsp70 protein	nonclassical
PF00183	HSP90	Hsp90 protein	nonclassical
PF01381	HTH_3	Helix-turn-helix	nonclassical
PF02866	Ldh_1_C	lactate/malate dehydrogenase, alpha/beta C-terminal domain	nonclassical
PF00056	Ldh_1_N	lactate/malate dehydrogenase, NAD binding domain	nonclassical
PF00412	LIM	LIM domain	nonclassical
PF00538	Linker_histone	linker histone H1 and H5 family	nonclassical
PF13516	LRR_6	Leucine Rich repeat	nonclassical
PF01423	LSM	LSM domain	nonclassical
PF08711	Med26	TFIIS helical bundle-like domain	nonclassical
PF01926	MMR_HSR1	50S ribosome-binding GTPase	nonclassical
PF03096	Ndr	Ndr family	nonclassical
PF00880	Nebulin	Nebulin repeat	nonclassical
PF03828	PAP_assoc	Cid1 family poly A polymerase	nonclassical
PF15473	PCNP	PEST, proteolytic signal-containing nuclear protein family	nonclassical
PF00595	PDZ	PDZ domain (Also known as DHR or GLGF)	nonclassical
PF01546	Peptidase_M20	Peptidase family M20/M25/M40	nonclassical
PF02899	Phage_int_SAM_1	Phage integrase, N-terminal SAM-like domain	nonclassical
PF12834	Phage_int_SAM_2	Phage integrase, N-terminal	nonclassical
PF14659	Phage_int_SAM_3	Phage integrase, N-terminal SAM-like domain	nonclassical
PF13495	Phage_int_SAM_4	Phage integrase, N-terminal SAM-like domain	nonclassical
PF13102	Phage_int_SAM_5	Phage integrase SAM-like domain	nonclassical
PF01535	PPR	PPR repeat	nonclassical
PF00160	Pro_isomerase	Cyclophilin type peptidyl-prolyl cis-trans isomerase/CLD	nonclassical
PF01416	PseudoU_synth_1	tRNA pseudouridine synthase	nonclassical
PF00849	PseudoU_synth_2	RNA pseudouridylate synthase	nonclassical
PF01424	R3H	R3H domain	nonclassical
PF00428	Ribosomal_60s	60s Acidic ribosomal protein	nonclassical
PF00687	Ribosomal_L1	Ribosomal protein L1p/L10e family	nonclassical
PF00466	Ribosomal_L10	Ribosomal protein L10	nonclassical
PF00298	Ribosomal_L11	Ribosomal protein L11, RNA binding domain	nonclassical
PF03946	Ribosomal_L11_N	Ribosomal protein L11, N-terminal domain	nonclassical
PF00542	Ribosomal_L12	Ribosomal protein L7/L12 C-terminal domain	nonclassical
PF16320	Ribosomal_L12_N	Ribosomal protein L7/L12 dimerisation domain	nonclassical
PF00572	Ribosomal_L13	Ribosomal protein L13	nonclassical
PF01294	Ribosomal_L13e	Ribosomal protein L13e	nonclassical
PF00238	Ribosomal_L14	Ribosomal protein L14p/L23e	nonclassical
PF01929	Ribosomal_L14e	Ribosomal protein L14	nonclassical
PF00827	Ribosomal_L15e	Ribosomal L15	nonclassical
PF00252	Ribosomal_L16	Ribosomal protein L16p/L10e	nonclassical
PF01196	Ribosomal_L17	Ribosomal protein L17	nonclassical
PF17135	Ribosomal_L18	Ribosomal protein 60S L18 and 50S L18e	nonclassical
PF14204	Ribosomal_L18_c	Ribosomal L18 C-terminal region	nonclassical
PF01775	Ribosomal_L18A	Ribosomal proteins 50S-L18Ae/60S-L20/60S-L18A	nonclassical
PF00861	Ribosomal_L18p	Ribosomal L18 of archaea, bacteria, mitoch. and chloroplast	nonclassical
PF01245	Ribosomal_L19	Ribosomal protein L19	nonclassical
PF01280	Ribosomal_L19e	Ribosomal protein L19e	nonclassical
PF00181	Ribosomal_L2	Ribosomal Proteins L2, RNA binding domain	nonclassical
PF03947	Ribosomal_L2_C	Ribosomal Proteins L2, C-terminal domain	nonclassical
PF00453	Ribosomal_L20	Ribosomal protein L20	nonclassical
PF01157	Ribosomal_L21e	Ribosomal protein L21e	nonclassical
PF00829	Ribosomal_L21p	Ribosomal prokaryotic L21 protein	nonclassical
PF00237	Ribosomal_L22	Ribosomal protein L22p/L17e	nonclassical
PF01776	Ribosomal_L22e	Ribosomal L22e protein family	nonclassical
PF00276	Ribosomal_L23	Ribosomal protein L23	nonclassical
PF03939	Ribosomal_L23eN	Ribosomal protein L23, N-terminal domain	nonclassical
PF01246	Ribosomal_L24e	Ribosomal protein L24e	nonclassical
PF01386	Ribosomal_L25p	Ribosomal L25p family	nonclassical
PF16906	Ribosomal_L26	Ribosomal proteins L26 eukaryotic, L24P archaeal	nonclassical
PF01016	Ribosomal_L27	Ribosomal L27 protein	nonclassical
PF00828	Ribosomal_L27A	Ribosomal proteins 50S-L15, 50S-L18e, 60S-L27A	nonclassical
PF01777	Ribosomal_L27e	Ribosomal L27e protein family	nonclassical
PF00830	Ribosomal_L28	Ribosomal L28 family	nonclassical
PF01778	Ribosomal_L28e	Ribosomal L28e protein family	nonclassical
PF00831	Ribosomal_L29	Ribosomal L29 protein	nonclassical
PF01779	Ribosomal_L29e	Ribosomal L29e protein family	nonclassical
PF00297	Ribosomal_L3	Ribosomal protein L3	nonclassical
PF00327	Ribosomal_L30	Ribosomal protein L30p/L7e	nonclassical
PF08079	Ribosomal_L30_N	Ribosomal L30 N-terminal domain	nonclassical
PF01197	Ribosomal_L31	Ribosomal protein L31	nonclassical
PF01198	Ribosomal_L31e	Ribosomal protein L31e	nonclassical
PF01655	Ribosomal_L32e	Ribosomal protein L32	nonclassical
PF01783	Ribosomal_L32p	Ribosomal L32p protein family	nonclassical
PF00471	Ribosomal_L33	Ribosomal protein L33	nonclassical
PF00468	Ribosomal_L34	Ribosomal protein L34	nonclassical
PF01199	Ribosomal_L34e	Ribosomal protein L34e	nonclassical
PF01247	Ribosomal_L35Ae	Ribosomal protein L35Ae	nonclassical
PF01632	Ribosomal_L35p	Ribosomal protein L35	nonclassical
PF00444	Ribosomal_L36	Ribosomal protein L36	nonclassical
PF01158	Ribosomal_L36e	Ribosomal protein L36e	nonclassical
PF08561	Ribosomal_L37	Mitochondrial ribosomal protein L37	nonclassical
PF01780	Ribosomal_L37ae	Ribosomal L37ae protein family	nonclassical
PF01907	Ribosomal_L37e	Ribosomal protein L37e	nonclassical
PF01781	Ribosomal_L38e	Ribosomal L38e protein family	nonclassical
PF00832	Ribosomal_L39	Ribosomal L39 protein	nonclassical
PF00573	Ribosomal_L4	Ribosomal protein L4/L1 family	nonclassical
PF01020	Ribosomal_L40e	Ribosomal L40e family	nonclassical
PF05162	Ribosomal_L41	Ribosomal protein L41	nonclassical
PF00935	Ribosomal_L44	Ribosomal protein L44	nonclassical
PF00281	Ribosomal_L5	Ribosomal protein L5	nonclassical
PF00673	Ribosomal_L5_C	ribosomal L5P family C-terminus	nonclassical
PF10501	Ribosomal_L50	Ribosomal subunit 39S	nonclassical
PF17144	Ribosomal_L5e	Ribosomal large subunit proteins 60S L5, and 50S L18	nonclassical
PF00347	Ribosomal_L6	Ribosomal protein L6	nonclassical
PF01159	Ribosomal_L6e	Ribosomal protein L6e	nonclassical
PF03868	Ribosomal_L6e_N	Ribosomal protein L6, N-terminal domain	nonclassical
PF01248	Ribosomal_L7Ae	Ribosomal protein L7Ae/L30e/S12e/Gadd45 family	nonclassical
PF03948	Ribosomal_L9_C	Ribosomal protein L9, C-terminal domain	nonclassical
PF01281	Ribosomal_L9_N	Ribosomal protein L9, N-terminal domain	nonclassical
PF00338	Ribosomal_S10	Ribosomal protein S10p/S20e	nonclassical
PF00411	Ribosomal_S11	Ribosomal protein S11	nonclassical
PF00416	Ribosomal_S13	Ribosomal protein S13/S18	nonclassical
PF08069	Ribosomal_S13_N	Ribosomal S13/S15 N-terminal domain	nonclassical
PF00253	Ribosomal_S14	Ribosomal protein S14p/S29e	nonclassical
PF00312	Ribosomal_S15	Ribosomal protein S15	nonclassical
PF00886	Ribosomal_S16	Ribosomal protein S16	nonclassical
PF00366	Ribosomal_S17	Ribosomal protein S17	nonclassical
PF16205	Ribosomal_S17_N	Ribosomal_S17 N-terminal	nonclassical
PF00833	Ribosomal_S17e	Ribosomal S17	nonclassical
PF01084	Ribosomal_S18	Ribosomal protein S18	nonclassical
PF00203	Ribosomal_S19	Ribosomal protein S19	nonclassical
PF01090	Ribosomal_S19e	Ribosomal protein S19e	nonclassical
PF00318	Ribosomal_S2	Ribosomal protein S2	nonclassical
PF01649	Ribosomal_S20p	Ribosomal protein S20	nonclassical
PF01165	Ribosomal_S21	Ribosomal protein S21	nonclassical
PF01249	Ribosomal_S21e	Ribosomal protein S21e	nonclassical
PF08136	Ribosomal_S22	30S ribosomal protein subunit S22 family	nonclassical
PF01282	Ribosomal_S24e	Ribosomal protein S24e	nonclassical
PF03297	Ribosomal_S25	S25 ribosomal protein	nonclassical
PF01283	Ribosomal_S26e	Ribosomal protein S26e	nonclassical
PF01599	Ribosomal_S27	Ribosomal protein S27a	nonclassical
PF01667	Ribosomal_S27e	Ribosomal protein S27	nonclassical
PF01200	Ribosomal_S28e	Ribosomal protein S28e	nonclassical
PF00189	Ribosomal_S3_C	Ribosomal protein S3, C-terminal domain	nonclassical
PF04758	Ribosomal_S30	Ribosomal protein S30	nonclassical
PF02482	Ribosomal_S30AE	Sigma 54 modulation protein / S30EA ribosomal protein	nonclassical
PF01015	Ribosomal_S3Ae	Ribosomal S3Ae family	nonclassical
PF00163	Ribosomal_S4	Ribosomal protein S4/S9 N-terminal domain	nonclassical
PF00900	Ribosomal_S4e	Ribosomal family S4e	nonclassical
PF11993	Ribosomal_S4Pg	Ribosomal S4P (gammaproteobacterial)	nonclassical
PF00333	Ribosomal_S5	Ribosomal protein S5, N-terminal domain	nonclassical
PF03719	Ribosomal_S5_C	Ribosomal protein S5, C-terminal domain	nonclassical
PF01250	Ribosomal_S6	Ribosomal protein S6	nonclassical
PF01092	Ribosomal_S6e	Ribosomal protein S6e	nonclassical
PF00177	Ribosomal_S7	Ribosomal protein S7p/S5e	nonclassical
PF01251	Ribosomal_S7e	Ribosomal protein S7e	nonclassical
PF00410	Ribosomal_S8	Ribosomal protein S8	nonclassical
PF01201	Ribosomal_S8e	Ribosomal protein S8e	nonclassical
PF00380	Ribosomal_S9	Ribosomal protein S9/S16	nonclassical
PF14693	Ribosomal_TL5_C	Ribosomal protein TL5, C-terminal domain	nonclassical
PF01139	RtcB	tRNA-splicing ligase RtcB	nonclassical
PF00575	S1	S1 RNA binding domain	nonclassical
PF00536	SAM_1	SAM domain (Sterile alpha motif)	nonclassical
PF07647	SAM_2	SAM domain (Sterile alpha motif)	nonclassical
PF02037	SAP	SAP domain	nonclassical
PF00565	SNase	Staphylococcal nuclease homologue	nonclassical
PF00435	Spectrin	Spectrin repeat	nonclassical
PF09439	SRPRB	Signal recognition particle receptor beta subunit	nonclassical
PF00436	SSB	Single-strand binding protein family	nonclassical
PF09371	Tex_N	Tex-like protein N-terminal domain	nonclassical
PF00085	Thioredoxin	Thioredoxin	nonclassical
PF09072	TMA7	Translation machinery associated TMA7	nonclassical
PF13414	TPR_11	TPR repeat	nonclassical
PF00418	Tubulin-binding	Tau and MAP protein, tubulin-binding repeat	nonclassical
PF00400	WD40	WD domain, G-beta repeat	nonclassical
PF00458	WHEP-TRS	WHEP-TRS domain	nonclassical
PF04146	YTH	YT521-B-like domain	nonclassical
PF00096	zf-C2H2	Zinc finger, C2H2 type	nonclassical
PF00098	zf-CCHC	Zinc knuckle	nonclassical
PF13696	zf-CCHC_2	Zinc knuckle	nonclassical
PF13917	zf-CCHC_3	Zinc knuckle	nonclassical
PF14392	zf-CCHC_4	Zinc knuckle	nonclassical
PF14787	zf-CCHC_5	GAG-polyprotein viral zinc-finger	nonclassical
PF15288	zf-CCHC_6	Zinc knuckle	nonclassical
PF00641	zf-RanBP	Zn-finger in Ran binding protein and others	nonclassical
PF08080	zf-RNPHF	RNPHF zinc finger	nonclassical
