## Supplemental Table S2 for "System-wide analyses of the fission yeast poly(A)+ RNA interactome reveal insights into organisation and function of RNA-protein complexes"

### Sheet: genelist_noRBD_enriched
Table S2. RBPs with high RNA-binding activity not annotated with any of the classical or non-classical RBDs listed in Table S1.
Enrichment > four-fold, p < 0.01
For proteins without WCE signal, background values were imputed. These are indicated as "no WCE signal".
Key
diff_WTboth_3J_Lys	RIC/WCE ratio: fold change of mean MS intensities (log2) of proteins recovered from the oligo-d(T) pull-downs of UV-crosslinked samples (3 J/cm2) normalised to the corresponding input whole cell extracts (WCE, n=6).
p_WTboth_3J_Lys	p-values (-log, moderated Student’s t-test) for fold change
ensembl_gene_id	external_gene_name	WCE signal?	description	diff_WTboth_3J_Lys	p_WTboth_3J_Lys
SPBC8D2.03c	hhf2	no WCE signal	histone H4 h4.2 [Source:PomBase;Acc:SPBC8D2.03c]	13.2968	6.99477
SPCC16C4.16c	cbc3	yes	conserved eukaryotic protein [Source:PomBase;Acc:SPCC16C4.16c]	12.6685	11.6558
SPAC16C9.06c	upf1	yes	ATP-dependent RNA helicase Upf1 [Source:PomBase;Acc:SPAC16C9.06c]	12.5764	6.08486
SPBC1289.17	Tf2-11	yes	retrotransposable element/transposon Tf2-type [Source:PomBase;Acc:SPBC1289.17]	11.8922	6.73547
SPBP4H10.13	rps2302	no WCE signal	40S ribosomal protein S23 (predicted) [Source:PomBase;Acc:SPBP4H10.13]	11.7396	6.42125
SPAC12G12.02	efg1	yes	rRNA processing protein Efg1 (predicted) [Source:PomBase;Acc:SPAC12G12.02]	11.5767	10.8182
SPAC1527.03	SPAC1527.03	yes	RNA-binding protein (predicted) [Source:PomBase;Acc:SPAC1527.03]	11.0281	5.99326
SPAC1D4.14	tho2	yes	THO complex subunit Tho2 (predicted) [Source:PomBase;Acc:SPAC1D4.14]	10.7863	9.84659
SPCC162.01c	SPCC162.01c	yes	U4/U6 x U5 tri-snRNP complex subunit (predicted) [Source:PomBase;Acc:SPCC162.01c]	10.6196	10.7901
SPAC17A5.14	exo2	yes	exonuclease II Exo2 [Source:PomBase;Acc:SPAC17A5.14]	10.5995	5.05122
SPBC1921.03c	mex67	yes	mRNA export receptor, Tap, nucleoporin Mex67 [Source:PomBase;Acc:SPBC1921.03c]	10.5369	8.37631
SPCC622.15c	SPCC622.15c	yes	Schizosaccharomyces specific protein [Source:PomBase;Acc:SPCC622.15c]	10.5338	8.98816
SPAC4A8.09c	cwf21	yes	complexed with Cdc5 protein Cwf21 [Source:PomBase;Acc:SPAC4A8.09c]	10.4121	10.2316
SPCC1223.01	SPCC1223.01	yes	ubiquitin-protein ligase E3 (predicted) [Source:PomBase;Acc:SPCC1223.01]	10.2029	5.75498
SPAC11E3.05	sea3	no WCE signal	ubiquitin-protein ligase E3, coatamer related complex subunit Sea3 (predicted) [Source:PomBase;Acc:SPAC11E3.05]	9.85552	5.81713
SPAC19A8.08	upf2	yes	nonsense-mediated decay protein Upf2 [Source:PomBase;Acc:SPAC19A8.08]	9.85382	9.62807
SPAC2F3.14c	saf2	no WCE signal	splicing associated factor Saf2 [Source:PomBase;Acc:SPAC2F3.14c]	9.76096	6.13144
SPBC32H8.10	cdk9	yes	P-TEFb-associated cyclin-dependent protein kinase Cdk9 [Source:PomBase;Acc:SPBC32H8.10]	9.71449	8.08717
SPAC1F5.04c	cdc12	yes	formin Cdc12 [Source:PomBase;Acc:SPAC1F5.04c]	9.4414	8.70236
SPBC1604.12	SPBC1604.12	yes	Schizosaccharomyces specific phosphoprotein [Source:PomBase;Acc:SPBC1604.12]	9.36244	4.29983
SPAC12G12.09	eti1	no WCE signal	conserved fungal protein associated with stress granule [Source:PomBase;Acc:SPAC12G12.09]	9.22432	5.35034
SPBC365.11	SPBC365.11	yes	GRIP domain protein (predicted) [Source:PomBase;Acc:SPBC365.11]	9.11606	4.28456
SPAC1B9.03c	SPAC1B9.03c	yes	RNA-binding protein involved in ribosomal large subunit assembly and maintenance (predicted) [Source:PomBase;Acc:SPAC1B9.03c]	9.11217	7.40488
SPBC2F12.03c	ebs1	yes	EST1 family nonsense-mediated mRNA decay (NMD) pathway protein Ebs1 (predicted) [Source:PomBase;Acc:SPBC2F12.03c]	9.0802	8.69529
SPAC13G7.03	upf3	no WCE signal	up-frameshift suppressor 3 family protein (predicted) [Source:PomBase;Acc:SPAC13G7.03]	9.01499	5.93359
SPCC330.10	pcm1	yes	P-TEFb-cap methyltransferase Pcm1 [Source:PomBase;Acc:SPCC330.10]	8.92942	4.66128
SPBC336.02	SPBC336.02	yes	18S rRNA dimethylase (predicted) [Source:PomBase;Acc:SPBC336.02]	8.89695	5.42233
SPCP1E11.05c	are2	no WCE signal	acyl-coA-sterol acyltransferase Are2 (predicted) [Source:PomBase;Acc:SPCP1E11.05c]	8.81729	4.66121
SPCC825.05c	pwi1	yes	splicing coactivator SRRM1 (predicted) [Source:PomBase;Acc:SPCC825.05c]	8.78732	5.81691
SPAC26A3.12c	dhp1	yes	5'-3' exoribonuclease Dhp1 [Source:PomBase;Acc:SPAC26A3.12c]	8.66637	3.78105
SPAC19B12.07c	SPAC19B12.07c	no WCE signal	human ZNF277 ortholog [Source:PomBase;Acc:SPAC19B12.07c]	8.61246	5.37205
SPAC1486.09	nob1	yes	ribosome biogenesis protein Nob1 (predicted) [Source:PomBase;Acc:SPAC1486.09]	8.61232	6.36365
SPAC22G7.10	iss1	yes	mRNA cleavage and polyadenylation specificity factor complex subunit, Fip1 homolog (predicted) [Source:PomBase;Acc:SPAC22G7.10]	8.57427	9.09577
SPAC1783.07c	pap1	yes	transcription factor Pap1/Caf3 [Source:PomBase;Acc:SPAC1783.07c]	8.55162	4.19871
SPCC970.09	sec8	no WCE signal	exocyst complex subunit Sec8 [Source:PomBase;Acc:SPCC970.09]	8.50769	3.63135
SPAC18G6.07c	mra1	yes	rRNA (pseudouridine) methyltransferase Mra1 [Source:PomBase;Acc:SPAC18G6.07c]	8.47704	3.30916
SPAC17G8.01c	trl1	yes	tRNA ligase Trl1 (predicted) [Source:PomBase;Acc:SPAC17G8.01c]	8.4177	9.52487
SPBC146.08c	tif1102	no WCE signal	translation initiation factor eIF1A-like (predicted) [Source:PomBase;Acc:SPBC146.08c]	8.33442	4.85431
SPAC18G6.06	utp11	yes	U3 snoRNP-associated protein Utp11 (predicted) [Source:PomBase;Acc:SPAC18G6.06]	8.3141	8.88521
SPBC1773.09c	mug184	yes	Hsp70 protein binding protein Mug184 [Source:PomBase;Acc:SPBC1773.09c]	8.20467	2.77686
SPAC18G6.09c	SPAC18G6.09c	no WCE signal	Schizosaccharomyces specific protein [Source:PomBase;Acc:SPAC18G6.09c]	8.01522	5.13729
SPCC126.13c	SPCC126.13c	yes	histone deacetylase complex subunit, SAP128 family (predicted) [Source:PomBase;Acc:SPCC126.13c]	7.94707	9.17982
SPAC1687.09	tax4	no WCE signal	autophagy/CVT pathway ENTH/VHS domain protein Tax4(predicted) [Source:PomBase;Acc:SPAC1687.09]	7.92206	4.2377
SPAC1F3.01	rrp6	yes	exosome 3'-5' exoribonuclease subunit Rrp6 (predicted) [Source:PomBase;Acc:SPAC1F3.01]	7.85547	8.0654
SPAC6C3.05	SPAC6C3.05	no WCE signal	Schizosaccharomyces specific protein [Source:PomBase;Acc:SPAC6C3.05]	7.82666	4.29251
SPBC3H7.05c	SPBC3H7.05c	no WCE signal	mitochondrial Membrane Bound O-Acyl Transferase (MBOAT) family [Source:PomBase;Acc:SPBC3H7.05c]	7.72286	4.67977
SPAC1093.06c	dhc1	no WCE signal	minus-end directed microtubule motor, dynein heavy chain Dhc1 [Source:PomBase;Acc:SPAC1093.06c]	7.69302	4.85602
SPBC146.05c	cwf25	yes	complexed with Cdc5 protein Cwf25 [Source:PomBase;Acc:SPBC146.05c]	7.68987	7.63019
SPBC2A9.10	SPBC2A9.10	no WCE signal	Bin3 family, 7SK RNA methyltransferase (predicted) [Source:PomBase;Acc:SPBC2A9.10]	7.64802	4.60255
SPBPB7E8.02	SPBPB7E8.02	yes	PSP1 family protein [Source:PomBase;Acc:SPBPB7E8.02]	7.6435	4.15573
SPBC119.13c	prp31	yes	U4/U6 x U5 tri-snRNP complex subunit Prp31 [Source:PomBase;Acc:SPBC119.13c]	7.62239	5.20222
SPBC1289.01c	chr4	yes	1,3-beta-glucan synthase regulatory factor Chf3/Chr4 [Source:PomBase;Acc:SPBC1289.01c]	7.60578	3.52162
SPBC23G7.07c	cms1	yes	U3-containing 90S preribosome complex subunit Cms1 (predicted) [Source:PomBase;Acc:SPBC23G7.07c]	7.59869	3.68451
SPBC1703.05	rio2	yes	protein kinase, RIO family Rio2 (predicted) [Source:PomBase;Acc:SPBC1703.05]	7.56043	5.31716
SPBC31E1.06	bms1	no WCE signal	GTP binding protein Bms1 (predicted) [Source:PomBase;Acc:SPBC31E1.06]	7.45686	4.56829
SPCC188.11	prp45	no WCE signal	splicing factor Prp45 [Source:PomBase;Acc:SPCC188.11]	7.45136	5.12161
SPCC613.07	SPCC613.07	yes	snoRNA biogenesis protein (predicted) [Source:PomBase;Acc:SPCC613.07]	7.41989	7.67297
SPAC4F10.06	bud22	yes	ribosome small subunit biogenesis protein, BUD22 family (predicted) [Source:PomBase;Acc:SPAC4F10.06]	7.33532	6.49299
SPAC6G10.10c	SPAC6G10.10c	yes	human hmmtag2 homolog [Source:PomBase;Acc:SPAC6G10.10c]	7.29064	6.81303
SPAC17C9.07	alg8	no WCE signal	glucosyltransferase Alg8 (predicted) [Source:PomBase;Acc:SPAC17C9.07]	7.28179	4.12073
SPBP8B7.23	rnf10	yes	ubiquitin-protein ligase E3 implicated in transcription (predicted) [Source:PomBase;Acc:SPBP8B7.23]	7.23892	2.68996
SPAC4F8.04	SPAC4F8.04	yes	Brix domain protein Rpf1 (predicted) [Source:PomBase;Acc:SPAC4F8.04]	7.22542	8.14225
SPAC27F1.09c	prp10	yes	U2 snRNP-associated protein Sap155 [Source:PomBase;Acc:SPAC27F1.09c]	7.1951	3.55974
SPAC2F3.15	lsk1	yes	P-TEFb-associated cyclin-dependent protein kinase Lsk1 [Source:PomBase;Acc:SPAC2F3.15]	7.16052	5.00946
SPAC19B12.11c	SPAC19B12.11c	yes	zinc finger protein, human ZNF593 ortholog [Source:PomBase;Acc:SPAC19B12.11c]	7.1102	3.49774
SPAC31G5.18c	sde2	no WCE signal	silencing defective protein Sde2 [Source:PomBase;Acc:SPAC31G5.18c]	7.09779	4.92435
SPAC29A4.06c	SPAC29A4.06c	no WCE signal	splicing protein, human NSRP1 ortholog [Source:PomBase;Acc:SPAC29A4.06c]	7.08349	4.72756
SPBC19F5.02c	utp4	yes	U3 snoRNP protein Utp4 (predicted) [Source:PomBase;Acc:SPBC19F5.02c]	7.04317	5.38299
SPAC17A5.10	SPAC17A5.10	yes	conserved fungal protein [Source:PomBase;Acc:SPAC17A5.10]	7.04095	5.68965
SPAC1B3.13	nan1	yes	U3 snoRNP-associated protein Nan1 (predicted) [Source:PomBase;Acc:SPAC1B3.13]	7.03598	9.48616
SPAC23G3.02c	sib1	no WCE signal	ferrichrome synthetase Sib1 [Source:PomBase;Acc:SPAC23G3.02c]	7.02826	4.46036
SPBC19G7.05c	bgs1	no WCE signal	1,3-beta-glucan synthase catalytic subunit Bgs1 [Source:PomBase;Acc:SPBC19G7.05c]	7.00402	3.48122
SPBC32H8.05	SPBC32H8.05	yes	conserved fungal protein [Source:PomBase;Acc:SPBC32H8.05]	6.86764	4.6853
SPAC644.12	cdc5	yes	splicing factor, Prp19 complex subunit Cdc5 [Source:PomBase;Acc:SPAC644.12]	6.81095	3.03829
SPBC1105.11c	hht3	no WCE signal	histone H3 h3.3 [Source:PomBase;Acc:SPBC1105.11c]	6.71089	4.69751
SPBC3H7.08c	SPBC3H7.08c	no WCE signal	conserved fungal protein [Source:PomBase;Acc:SPBC3H7.08c]	6.71059	2.37161
SPBC23E6.04c	utp10	yes	U3 snoRNP-associated protein Utp10 (predicted) [Source:PomBase;Acc:SPBC23E6.04c]	6.67824	5.32755
SPBC106.14c	sda1	yes	SDA1 family protein (predicted) [Source:PomBase;Acc:SPBC106.14c]	6.65397	4.15173
SPBC13E7.07	SPBC13E7.07	yes	Schizosaccharomyces specific protein [Source:PomBase;Acc:SPBC13E7.07]	6.64074	3.5124
SPAC13G7.09c	SPAC13G7.09c	no WCE signal	conserved fungal protein [Source:PomBase;Acc:SPAC13G7.09c]	6.60509	4.0187
SPBC16H5.12c	SPBC16H5.12c	yes	conserved fungal protein [Source:PomBase;Acc:SPBC16H5.12c]	6.58928	11.4492
SPCC132.01c	mtr1	yes	microtubule regulator Mtr1 [Source:PomBase;Acc:SPCC132.01c]	6.56622	2.73412
SPCC1906.02c	cue3	yes	CUE domain protein Cue3, human ASCC2 ortholog (predicted) [Source:PomBase;Acc:SPCC1906.02c]	6.5608	3.6792
SPBC2D10.19c	alb1	no WCE signal	pre-60S shuttling factor Alb1 (predicted) [Source:PomBase;Acc:SPBC2D10.19c]	6.47062	5.60335
SPBP8B7.01c	pop7	no WCE signal	RNAseP RNAse MRP subunit Pop7 (predicted) [Source:PomBase;Acc:SPBP8B7.01c]	6.43529	5.29558
SPAPB24D3.04c	mag1	yes	DNA-3-methyladenine glycosylase Mag1 [Source:PomBase;Acc:SPAPB24D3.04c]	6.37714	3.98773
SPBC1604.09c	rex4	yes	exoribonuclease Rex4 (predicted) [Source:PomBase;Acc:SPBC1604.09c]	6.37607	6.62848
SPAC1006.03c	red1	yes	RNA elimination defective protein Red1 [Source:PomBase;Acc:SPAC1006.03c]	6.3716	2.81299
SPBP8B7.21	ubp3	yes	ubiquitin C-terminal hydrolase Ubp3 [Source:PomBase;Acc:SPBP8B7.21]	6.36543	4.67789
SPAC1687.11	spb1	yes	rRNA methyltransferase Spb1 (predicted) [Source:PomBase;Acc:SPAC1687.11]	6.3035	3.11519
SPBC15D4.10c	amo1	yes	nuclear rim protein Amo1 [Source:PomBase;Acc:SPBC15D4.10c]	6.30127	4.13324
SPAC17H9.01	cid16	no WCE signal	poly(A) polymerase Cid16 (predicted) [Source:PomBase;Acc:SPAC17H9.01]	6.27776	4.76837
SPBC530.08	SPBC530.08	yes	membrane-tethered transcription factor (predicted) [Source:PomBase;Acc:SPBC530.08]	6.24825	2.90056
SPAC17C9.03	tif471	yes	translation initiation factor eIF4G [Source:PomBase;Acc:SPAC17C9.03]	6.23292	11.8601
SPCPB1C11.03	SPCPB1C11.03	no WCE signal	cysteine transmembrane transporter (predicted) [Source:PomBase;Acc:SPCPB1C11.03]	6.16846	4.84631
SPACUNK4.11c	mpp6	yes	nuclear exosome-associated RNA binding protein Mpp6 [Source:PomBase;Acc:SPACUNK4.11c]	6.15669	4.4193
SPAC2C4.12c	tpt1	no WCE signal	tRNA 2'-phosphotransferase Tpt1 (predicted) [Source:PomBase;Acc:SPAC2C4.12c]	6.14026	2.0971
SPCC70.06	SPCC70.06	yes	nuclear export factor (predicted) [Source:PomBase;Acc:SPCC70.06]	6.10467	7.42574
SPBC19G7.10c	pdc2	yes	topoisomerase II-associated deadenylation-dependent mRNA-decapping factor Pdc2 (predicted) [Source:PomBase;Acc:SPBC19G7.10c]	6.09178	9.99353
SPBC25H2.10c	tan1	yes	tRNA acetyltransferase Tan1 (predicted) [Source:PomBase;Acc:SPBC25H2.10c]	6.06482	3.93056
SPAC30D11.09	cwf19	yes	complexed with Cdc5 protein Cwf19 [Source:PomBase;Acc:SPAC30D11.09]	6.04142	7.54051
SPBC530.05	prt1	yes	transcription factor (predicted) [Source:PomBase;Acc:SPBC530.05]	6.02648	2.95629
SPBC15D4.02	gsf1	no WCE signal	transcription factor, zf-fungal binuclear cluster type Gsf1 [Source:PomBase;Acc:SPBC15D4.02]	6.00532	4.6578
SPBC18H10.11c	ppr2	yes	mitochondrial PPR repeat protein Ppr2 [Source:PomBase;Acc:SPBC18H10.11c]	6.00179	4.98348
SPAC22G7.04	pan2	yes	ubiquitin C-terminal hydrolase, poly(A)-specific ribonuclease complex subunit Pan2 (predicted) [Source:PomBase;Acc:SPAC22G7.04]	5.97662	4.19992
SPCC18.12c	utp23	yes	rRNA processing protein Utp23 (predicted) [Source:PomBase;Acc:SPCC18.12c]	5.9711	2.64338
SPAC25B8.16	pop100	yes	RNase P and RNase MRP subunit (predicted) [Source:PomBase;Acc:SPAC25B8.16]	5.84814	3.45277
SPAC688.13	scn3	yes	TatD DNase family Scn1 [Source:PomBase;Acc:SPAC688.13]	5.84177	3.5988
SPAC17H9.05	ebp2	yes	rRNA processing protein Ebp2 (predicted) [Source:PomBase;Acc:SPAC17H9.05]	5.81068	2.14061
SPAC22F8.10c	sap145	yes	U2 snRNP-associated protein Sap145 [Source:PomBase;Acc:SPAC22F8.10c]	5.76414	2.4307
SPBC336.06c	rnh1	yes	ribonuclease H Rnh1 (predicted) [Source:PomBase;Acc:SPBC336.06c]	5.76365	7.55632
SPCC16C4.09	sts5	yes	RNB-like protein [Source:PomBase;Acc:SPCC16C4.09]	5.7397	8.91544
SPAC19B12.03	bgs3	no WCE signal	1,3-beta-glucan synthase subunit Bgs3 [Source:PomBase;Acc:SPAC19B12.03]	5.72586	2.18633
SPBC2F12.12c	cay1	yes	cactin, spliceosome complex subunit [Source:PomBase;Acc:SPBC2F12.12c]	5.71434	4.35121
SPBC16A3.08c	oga1	yes	Stm1 homolog Oga1 [Source:PomBase;Acc:SPBC16A3.08c]	5.66766	8.41813
SPAC2C4.11c	rbp28	yes	RNA-binding protein Rbp28 [Source:PomBase;Acc:SPAC2C4.11c]	5.6283	2.58834
SPAC2C4.07c	dis32	yes	3'-5'-exoribonuclease activity Dis3L2 [Source:PomBase;Acc:SPAC2C4.07c]	5.57204	4.55272
SPBC3E7.13c	syf2	yes	splicing factor Syf2 [Source:PomBase;Acc:SPBC3E7.13c]	5.50467	6.23229
SPBC56F2.04	utp20	yes	U3 snoRNP protein Utp20 (predicted) [Source:PomBase;Acc:SPBC56F2.04]	5.49349	4.07191
SPCC737.07c	SPCC737.07c	yes	DNA polymerase alpha-associated DNA helicase A (predicted) [Source:PomBase;Acc:SPCC737.07c]	5.47983	3.69041
SPAC8C9.07	fyv7	no WCE signal	rRNA processing protein Fyv7 (predicted) [Source:PomBase;Acc:SPAC8C9.07]	5.42549	4.91377
SPAPB21F2.03	slx9	no WCE signal	ribosome biogenesis protein Slx9 (predicted) [Source:PomBase;Acc:SPAPB21F2.03]	5.30092	4.87416
SPAC6G10.07	cbc1	yes	nuclear cap-binding complex large subunit (predicted) [Source:PomBase;Acc:SPAC6G10.07]	5.29311	8.00097
SPAC26A3.06	bud23	yes	rRNA (guanine) methyltransferase Bud23 (predicted) [Source:PomBase;Acc:SPAC26A3.06]	5.26972	2.38673
SPBC27B12.11c	pho7	yes	transcription factor Pho7 [Source:PomBase;Acc:SPBC27B12.11c]	5.25884	3.98027
SPAC25B8.03	psd2	yes	phosphatidylserine decarboxylase Psd2 [Source:PomBase;Acc:SPAC25B8.03]	5.22512	4.80531
SPAC20G4.07c	erg4	no WCE signal	C-24(28) sterol reductase Erg4 [Source:PomBase;Acc:SPAC20G4.07c]	5.21982	2.17203
SPBC30D10.15	SPBC30D10.15	yes	snoRNP assembly factor Naf1 (predicted) [Source:PomBase;Acc:SPBC30D10.15]	5.17431	2.52208
SPBC17D11.05	tif32	yes	translation initiation factor eIF3a [Source:PomBase;Acc:SPBC17D11.05]	5.1736	7.26406
SPBC3B9.02c	cwf28	yes	splicing factor Cwf28 [Source:PomBase;Acc:SPBC3B9.02c]	5.16307	4.17629
SPAC14C4.06c	nab2	yes	poly(A) binding protein Nab2 (predicted) [Source:PomBase;Acc:SPAC14C4.06c]	5.13545	3.11114
SPAC1565.05	utp8	yes	t-UTP complex subunit Utp8 (predicted) [Source:PomBase;Acc:SPAC1565.05]	5.12037	2.94835
SPAC23H3.02c	ini1	yes	RING finger-like protein Ini1 [Source:PomBase;Acc:SPAC23H3.02c]	5.03094	2.36939
SPBC17A3.08	SPBC17A3.08	yes	TatD homolog (predicted) [Source:PomBase;Acc:SPBC17A3.08]	5.00097	2.12992
SPBC16C6.03c	SPBC16C6.03c	no WCE signal	ribosome assembly protein (predicted) [Source:PomBase;Acc:SPBC16C6.03c]	4.98032	2.27571
SPBC649.05	cut12	yes	spindle pole body protein Cut12 [Source:PomBase;Acc:SPBC649.05]	4.96182	2.60262
SPBC16G5.11c	bag101	yes	BAG family molecular chaperone regulator Bag101 (predicted) [Source:PomBase;Acc:SPBC16G5.11c]	4.95926	3.1095
SPAC19D5.06c	din1	yes	Dhp1p-interacting protein Din1 [Source:PomBase;Acc:SPAC19D5.06c]	4.90409	3.38066
SPBC2D10.10c	fib1	yes	fibrillarin, rRNA methyltransferase [Source:PomBase;Acc:SPBC2D10.10c]	4.90385	8.66173
SPAC9.13c	cwf16	yes	splicing factor Cwf16 [Source:PomBase;Acc:SPAC9.13c]	4.89659	3.9804
SPAC10F6.10	rio1	yes	protein kinase, RIO family Rio1 (predicted) [Source:PomBase;Acc:SPAC10F6.10]	4.87182	2.74131
SPBC800.09	sum2	yes	translation initiation inhibitor (predicted) [Source:PomBase;Acc:SPBC800.09]	4.83623	8.92622
SPBC725.08	pir2	yes	zf-C2H2 type zinc finger protein, implicated in RNAi (predicted) [Source:PomBase;Acc:SPBC725.08]	4.78028	7.84785
SPAC1142.04	SPAC1142.04	yes	Noc complex subunit Noc2 family (predicted) [Source:PomBase;Acc:SPAC1142.04]	4.74038	2.16675
SPAC2C4.06c	SPAC2C4.06c	yes	tRNA (cytosine-5-)-methyltransferase (predicted) [Source:PomBase;Acc:SPAC2C4.06c]	4.72444	4.44111
SPAC1952.03	otu2	yes	ubiquitin specific cysteine protease, OTU family, Otu2 [Source:PomBase;Acc:SPAC1952.03]	4.65466	2.25508
SPAC144.01	SPAC144.01	no WCE signal	Schizosaccharomyces specific protein [Source:PomBase;Acc:SPAC144.01]	4.56062	4.68951
SPAC23C11.04c	pnk1	no WCE signal	DNA kinase/phosphatase Pnk1 [Source:PomBase;Acc:SPAC23C11.04c]	4.54809	3.25182
SPBC19C7.01	mni1	no WCE signal	Mago Nashi interacting protein Mni1 (predicted) [Source:PomBase;Acc:SPBC19C7.01]	4.53079	4.76245
SPAC22F8.09	rrp16	yes	rRNA processing protein Rrp16 (predicted) [Source:PomBase;Acc:SPAC22F8.09]	4.49301	2.90492
SPAC2F7.03c	pom1	no WCE signal	DYRK family protein kinase Pom1 [Source:PomBase;Acc:SPAC2F7.03c]	4.45576	2.53137
SPCC16A11.11	mrpl31	yes	mitochondrial ribosomal protein subunit L31 (predicted) [Source:PomBase;Acc:SPCC16A11.11]	4.43057	3.04281
SPCC1739.03	hrr1	no WCE signal	Helicase Required for RNAi-mediated heterochromatin assembly Hrr1 [Source:PomBase;Acc:SPCC1739.03]	4.42039	4.71841
SPAC26H5.12	rpo41	no WCE signal	mitochondrial RNA polymerase Rpo41 [Source:PomBase;Acc:SPAC26H5.12]	4.36539	2.67197
SPAC6B12.07c	SPAC6B12.07c	no WCE signal	ubiquitin-protein ligase E3 (predicted) [Source:PomBase;Acc:SPAC6B12.07c]	4.26626	2.499
SPAC19A8.12	dcp2	yes	mRNA decapping complex catalytic subunit Dcp2 [Source:PomBase;Acc:SPAC19A8.12]	4.24095	2.23513
SPBC21B10.03c	ath1	yes	ataxin-2 homolog [Source:PomBase;Acc:SPBC21B10.03c]	4.21608	7.07588
SPAC57A7.06	utp14	yes	U3 snoRNP protein Utp14 (predicted) [Source:PomBase;Acc:SPAC57A7.06]	4.17442	2.23946
SPAC139.01c	ath2	yes	Ath1 complex protein Ath2 nuclease, XP-G family (predicted) [Source:PomBase;Acc:SPAC139.01c]	4.17394	2.5075
SPAC23C11.16	plo1	yes	Polo kinase Plo1 [Source:PomBase;Acc:SPAC23C11.16]	4.15644	3.32591
SPBC13E7.01	cwf22	yes	splicing factor Cwf22 [Source:PomBase;Acc:SPBC13E7.01]	4.10372	2.38976
SPAC12G12.07c	SPAC12G12.07c	yes	conserved fungal protein [Source:PomBase;Acc:SPAC12G12.07c]	4.0842	7.72103
SPAC7D4.14c	iss10	yes	Mmi1-driven selective elimination factor Iss10 [Source:PomBase;Acc:SPAC7D4.14c]	3.93794	2.61396
SPBC4C3.12	sep1	no WCE signal	forkhead transcription factor Sep1 [Source:PomBase;Acc:SPBC4C3.12]	3.88049	4.18503
SPBC354.10	def1	yes	RNAPII degradation factor Def1 (predicted) [Source:PomBase;Acc:SPBC354.10]	3.83778	7.8209
SPBC651.01c	nog1	yes	GTP binding protein Nog1 (predicted) [Source:PomBase;Acc:SPBC651.01c]	3.82017	4.63006
SPAC22F3.11c	snu23	no WCE signal	U4/U6 x U5 tri-snRNP complex subunit Snu23 [Source:PomBase;Acc:SPAC22F3.11c]	3.81939	3.32165
SPAC458.02c	SPAC458.02c	yes	mRNP complex (predicted) [Source:PomBase;Acc:SPAC458.02c]	3.79675	7.06793
SPAC27D7.02c	SPAC27D7.02c	yes	GRIP domain protein (predicted) [Source:PomBase;Acc:SPAC27D7.02c]	3.78696	3.23169
SPBC21C3.05	sap62	yes	U2 snRNP Sap62 [Source:PomBase;Acc:SPBC21C3.05]	3.76885	5.85624
SPBP22H7.08	rps1002	yes	40S ribosomal protein S10 (predicted) [Source:PomBase;Acc:SPBP22H7.08]	3.70486	6.82814
SPBP35G2.09	usp103	yes	U1 snRNP-associated protein Usp103 [Source:PomBase;Acc:SPBP35G2.09]	3.6795	2.41858
SPBC2D10.04	SPBC2D10.04	yes	arrestin Aly1 related, implicated in endocytosis [Source:PomBase;Acc:SPBC2D10.04]	3.66852	2.38543
SPBC27B12.12c	SPBC27B12.12c	yes	CorA family magnesium ion transmembrane transporter (predicted) [Source:PomBase;Acc:SPBC27B12.12c]	3.59105	3.11137
SPAC31G5.17c	rps1001	yes	40S ribosomal protein S10 (predicted) [Source:PomBase;Acc:SPAC31G5.17c]	3.54506	2.71648
SPCC297.05	SPCC297.05	yes	diacylglycerol binding protein (predicted) [Source:PomBase;Acc:SPCC297.05]	3.53185	2.25205
SPBC83.14c	rfc5	no WCE signal	DNA replication factor C complex subunit Rfc5 (predicted) [Source:PomBase;Acc:SPBC83.14c]	3.50575	3.84846
SPAC1F7.11c	SPAC1F7.11c	no WCE signal	transcription factor, zf-fungal binuclear cluster type (predicted) [Source:PomBase;Acc:SPAC1F7.11c]	3.46296	2.86051
SPAC637.07	moe1	yes	translation initiation factor eIF3d Moe1 [Source:PomBase;Acc:SPAC637.07]	3.42176	7.71299
SPAC23H4.15	tsr1	yes	ribosome biogenesis protein Tsr1 (predicted) [Source:PomBase;Acc:SPAC23H4.15]	3.36351	5.83777
SPBC83.16c	SPBC83.16c	yes	conserved eukaryotic protein [Source:PomBase;Acc:SPBC83.16c]	3.27693	2.22577
SPAC56F8.16	esc1	no WCE signal	transcription factor Esc1 (predicted) [Source:PomBase;Acc:SPAC56F8.16]	3.22066	2.98323
SPAC12B10.03	bun62	yes	WD repeat protein, human WDR20 family, Bun62 [Source:PomBase;Acc:SPAC12B10.03]	3.20944	2.41379
SPAC26F1.01	sec74	yes	guanyl-nucleotide exchange factor Sec74 (predicted) [Source:PomBase;Acc:SPAC26F1.01]	3.14069	3.11638
SPBC3E7.15c	lac1	yes	sphingosine N-acyltransferase Lac1 [Source:PomBase;Acc:SPBC3E7.15c]	3.0913	2.32881
SPAC23G3.01	rpb2	yes	RNA polymerase II complex subunit Rpb2 [Source:PomBase;Acc:SPAC23G3.01]	3.08915	5.05952
SPAC1420.04c	cox1101	yes	cytochrome c oxidase assembly protein Cox1101/ mitochondrial ribosomal protein Rsm22 fusion protein [Source:PomBase;Acc:SPAC1420.04c]	2.96385	2.43375
SPBC13A2.03	SPBC13A2.03	yes	phosphatidate cytidylyltransferase (predicted) [Source:PomBase;Acc:SPBC13A2.03]	2.8964	2.04725
SPBC3H7.15	hhp1	yes	serine/threonine protein kinase Hhp1 [Source:PomBase;Acc:SPBC3H7.15]	2.80361	3.19597
SPAC1B3.02c	SPAC1B3.02c	no WCE signal	transcription elongation factor, Elf1 family (predicted) [Source:PomBase;Acc:SPAC1B3.02c]	2.75714	3.22743
SPAC16.04	dus3	yes	tRNA dihydrouridine synthase Dus3 (predicted) [Source:PomBase;Acc:SPAC16.04]	2.7271	3.09403
SPAC13D6.03c	trm9	yes	tRNA (uridine) methyltransferase Trm9 (predicted) [Source:PomBase;Acc:SPAC13D6.03c]	2.62809	4.98198
SPBC23G7.05	sui1	yes	translation initiation factor eIF1 [Source:PomBase;Acc:SPBC23G7.05]	2.54036	3.95311
SPAC23C4.19	spt5	yes	DSIF transcription elongation factor complex subunit Spt5 [Source:PomBase;Acc:SPAC23C4.19]	2.50298	4.83104
SPCC14G10.04	SPCC14G10.04	yes	Schizosaccharomyces specific protein [Source:PomBase;Acc:SPCC14G10.04]	2.3939	2.26529
SPBC17G9.03c	krs1	yes	cytoplasmic lysine-tRNA ligase Krs1 (predicted) [Source:PomBase;Acc:SPBC17G9.03c]	2.3605	7.08417
SPBC28F2.12	rpb1	yes	RNA polymerase II large subunit Rpb1 [Source:PomBase;Acc:SPBC28F2.12]	2.36032	3.34721
SPCC550.15c	SPCC550.15c	yes	ribosome biogenesis protein (predicted) [Source:PomBase;Acc:SPCC550.15c]	2.35235	2.07676
SPBC29A3.16	rrs1	yes	ribosome biogenesis protein Rrs1 [Source:PomBase;Acc:SPBC29A3.16]	2.33756	2.99214
SPCC24B10.15	swt1	yes	RNA endoribonuclease involved in mRNP quality control Swt1 (predicted) [Source:PomBase;Acc:SPCC24B10.15]	2.32447	2.44823
SPBC19F5.05c	ppp1	yes	pescadillo-family BRCT domain protein Ppp1 (predicted) [Source:PomBase;Acc:SPBC19F5.05c]	2.22311	4.84982
SPCP1E11.11	puf6	yes	pumilio family RNA-binding protein Puf6 (predicted) [Source:PomBase;Acc:SPCP1E11.11]	2.13559	3.01484
