## Supplemental Table S3 for "System-wide analyses of the fission yeast poly(A)+ RNA interactome reveal insights into organisation and function of RNA-protein complexes"

### Sheet: shifts_exosomeComp_allMut
Table S3. Shift coefficients for exosome components in the exosome mutant comparative interactomes.
Key
diff_3J_WT_mut	fold-change of RIC/WCE ratios in the mutant vs. wild-type interactome (shift coefficient)
p_3J_WT_mut	p-values (-log, moderated Student’s t-test) for the comparison between RIC/WCE ratios of mutant and wild-type interactomes
ensembl_gene_id	external_gene_name	description	diff_3J_WT_mtl1	p_3J_WT_mtl1	diff_3J_WT_rrp6	p_3J_WT_rrp6	diff_3J_WT_dis3	p_3J_WT_dis3	categories
SPACUNK4.11c	mpp6	nuclear exosome-associated RNA binding protein Mpp6 [Source:PomBase;Acc:SPACUNK4.11c]	-2.58364	0.47247	-4.83646	1.87339	-0.466712	0.175219	exosome cap
SPCC1840.11	csl4	exosome subunit Csl4 [Source:PomBase;Acc:SPCC1840.11]	-6.31506	1.87813	-0.904483	0.238773	6.05007	4.21102	exosome cap
SPAC2F7.14c	rrp4	exosome subunit Rrp4 [Source:PomBase;Acc:SPAC2F7.14c]	-3.41103	0.852627	0.345523	0.0707973	3.19717	1.39817	exosome cap
SPCC1739.07	cti1	Cut3 interacting protein Cti1, predicted exosome subunit [Source:PomBase;Acc:SPCC1739.07]	NA	NA	NA	NA	NA	NA	exosome cap
SPAC22A12.12c	rrp40	exosome subunit Rrp40 [Source:PomBase;Acc:SPAC22A12.12c]	-2.60542	0.685633	-1.52814	0.960317	2.14441	1.46084	exosome cap
SPCC757.08	rrp45	exosome subunit Rrp45 [Source:PomBase;Acc:SPCC757.08]	-0.452585	0.145117	-1.04666	1.36836	1.34536	0.821971	exosome core
SPBC16G5.10	rrp42	exosome subunit Rrp42 [Source:PomBase;Acc:SPBC16G5.10]	-2.05863	1.64533	-2.70321	2.51248	-0.116414	0.0392043	exosome core
SPBC17D1.03c	rrp43	exosome subunit Rrp43 [Source:PomBase;Acc:SPBC17D1.03c]	-3.13864	0.799446	2.5592	1.84629	1.24332	0.467542	exosome core
SPBC211.08c	mtr3	exosomal 3'-5' exoribonuclease, PH-like Mtr3 [Source:PomBase;Acc:SPBC211.08c]	-3.07316	0.913655	0.798342	0.180625	2.37904	1.18753	exosome core
SPBC115.01c	rrp46	exosome subunit Rrp46 [Source:PomBase;Acc:SPBC115.01c]	NA	NA	-0.590097	0.167185	2.11743	0.914221	exosome core
SPBC26H8.10	dis3	3'-5' exoribonuclease subunit Dis3 [Source:PomBase;Acc:SPBC26H8.10]	-0.0369981	0.00391144	1.08481	1.19752	5.27341	4.40325	Dis3
SPAC1F3.01	rrp6	exosome 3'-5' exoribonuclease subunit Rrp6 (predicted) [Source:PomBase;Acc:SPAC1F3.01]	-2.8721	1.81872	-8.58483	5.79426	1.23736	0.715029	Rrp6
SPAC17H9.02	mtl1	TRAMP complex ATP-dependent RNA helicase (predicted) [Source:PomBase;Acc:SPAC17H9.02]	-7.4439	4.45726	-0.887745	0.451457	3.45046	2.40051	Ski2-like helicase
SPAC6F12.16c	mtr4	ATP-dependent RNA helicase, TRAMP complex subunit Mtr4 [Source:PomBase;Acc:SPAC6F12.16c]	0.210534	0.0331046	-0.0400385	0.0282016	1.10425	0.585887	Ski2-like helicase
SPBP35G2.08c	air1	zinc knuckle TRAMP complex subunit Air1 [Source:PomBase;Acc:SPBP35G2.08c]	-0.539066	0.336483	-1.33046	2.00116	0.0578218	0.0226381	TRAMP
SPAC12G12.13c	cid14	poly(A) polymerase Cid14 [Source:PomBase;Acc:SPAC12G12.13c]	0.620134	0.410205	0.159007	0.147368	0.416322	0.187464	TRAMP
SPBC13A2.01c	cbc2	nuclear cap-binding complex small subunit (predicted) [Source:PomBase;Acc:SPBC13A2.01c]	1.34973	1.03643	1.29227	1.92723	0.623055	0.278494	CBC-Ars
SPBC725.08	pir2	zf-C2H2 type zinc finger protein, implicated in RNAi (predicted) [Source:PomBase;Acc:SPBC725.08]	2.15001	1.51927	1.19269	1.86675	1.3762	0.847131	CBC-Ars
SPAC6G10.07	cbc1	nuclear cap-binding complex large subunit (predicted) [Source:PomBase;Acc:SPAC6G10.07]	1.39026	1.39922	0.817198	0.973857	0.867936	0.466903	CBC-Ars
