## Supplemental Table S4 for "System-wide analyses of the fission yeast poly(A)+ RNA interactome reveal insights into organisation and function of RNA-protein complexes"

### Sheet: Sheet1
Table S4. Yeast strains used in this study.
Strain	Designation	Genotype	Construction	Reference
YP144	wild-type	h+ ura4Δ18 leu1-32 ade6-M216 his3∆::1
YP356	Pab2-HTP	h+ ura4Δ18 leu1-32 ade6-M216 his3∆::1 pab2-his6-TEV-ProtA::KanMX	PCR cassette integration (de novo from pBS1479-HTP-KanMX (Kilchert et al., 2015))	this study
	Cbc1-HTP	h+ ura4Δ18 leu1-32 ade6-M216 his3∆::1 cbc1-his6-TEV-ProtA::KanMX	PCR cassette integration (de novo from pBS1479-HTP-KanMX (Kilchert et al., 2015))	this study
SPF1025		mat1Msmt0 his2 ura4DS/E otr1T(SphI)::ura4+ leu1-32 ade6-216 mtl1-1-FLAG::kanMX		Lee et al., 2013
YP729	mtl1-1	h+ ura4Δ18 leu1-32 ade6-M216 his2?? otrT(SphI)::ura4+?? mtl1-1-FLAG::kanMX	second backcross of SPF1025 into YP144 background	this study
YP411A	rrp6Δ	h+ ura4Δ18 leu1-32 ade6-M216? his3∆::1? rrp6∆::natMX		Kilchert et al., 2015
YP67	dis3-54	h- dis3-54 leu1 ura4		Ohkura et al., 1988
YP775	Mtl1-flag	h+ ura4Δ18 leu1-32 ade6-M216 his3∆::1 mtl1-FLAG::kanMX	PCR cassette integration (from SPF1025)	this study
YPCK28	Rrp43-3HF	h+ ura4Δ18 leu1-32 ade6-M216 his3∆::1 rrp43-3HA-3flag::hygMX	PCR cassette integration (de novo from pAG32-3HA-3flag (this study))	this study
YPCK31	rrp6Δ Rrp43-3HF	h+ ura4Δ18 leu1-32 ade6-M216? his3∆::1? rrp6∆::natMX rrp43-3HA-3flag::hygMX	PCR cassette integration (de novo from pAG32-3HA-3flag (this study))	this study
